# Mouse L1s fade with age: a methylation-enforced mechanism for attenuation of L1 retrotransposition potential

**DOI:** 10.1101/2022.08.06.500894

**Authors:** Patricia Gerdes, Dorothy Chan, Mischa Lundberg, Francisco J. Sanchez-Luque, Gabriela O. Bodea, Adam D. Ewing, Geoffrey J. Faulkner, Sandra R. Richardson

**Affiliations:** Mater Research Institute - University of Queensland, TRI Building, Woolloongabba QLD 4102, Australia.; The University of Queensland Diamantina Institute, The University of Queensland, Woolloongabba QLD 4102, Australia.; Translational Bioinformatics, Commonwealth Scientific and Industrial Research Organisation, Sydney NSW 2113, Australia.; GENYO. Centre for Genomics and Oncological Research (Pfizer-University of Granada-Andalusian Regional Government), PTS Granada, 18016, Spain.; MRC Human Genetics Unit, Institute of Genetics and Cancer (IGC), University of Edinburgh, Western General Hospital, Edinburgh EH4 2XU, United Kingdom.; Queensland Brain Institute, University of Queensland, Brisbane QLD 4072, Australia.

## Abstract

Mice harbor ∼2,800 intact copies of the retrotransposon Long Interspersed Element 1 (L1). The *in vivo* retrotransposition capacity of an L1 copy is defined by both its sequence integrity and epigenetic status, including DNA methylation of the monomeric units constituting young mouse L1 promoters. Locus-specific L1 methylation dynamics during development may therefore elucidate and explain spatiotemporal niches of endogenous retrotransposition, but remain unresolved. Here, we interrogate the retrotransposition efficiency and epigenetic fate of source (donor) L1s, identified as mobile *in vivo*. We demonstrate that promoter monomer loss consistently attenuates the relative retrotransposition potential of their offspring (daughter) L1 insertions. We also observe that most donor/daughter L1 pairs are efficiently methylated upon differentiation *in vivo* and *in vitro*. We employ Oxford Nanopore Technologies (ONT) long-read sequencing to resolve L1 methylation genome-wide and with locus-specific resolution, revealing a distinctive “smile” pattern in methylation levels across the L1 promoter region and thereby elucidating a molecular mechanism potentially underpinning L1 promoter shortening. Together, our results offer a novel perspective on the interplay between epigenetic repression, L1 evolution, and genome stability.
