## Supplemental Table 1 for "Mouse L1s fade with age: a methylation-enforced mechanism for attenuation of L1 retrotransposition potential"

### Sheet: Cloning primers
Target	Forward primer sequence (5ʹ to 3ʹ)	Tm (˚C)	Reverse primer sequence (5ʹ to 3ʹ)	Tm (˚C)	Annealing temperature (˚C)
Insertion_2_FL	cttgcggccgcctattaaaaatttttttctctcggctg	60.8	gacacacatatgcatgcattcc	60.1	60/58*
Insertion_5_FL	cttgcggccgcgtagacaagaaaataacagcggg	60.9	ctgtttcactctgaatgactgc	60.1	60/58*
Insertion_7_FL	cttgcggccgccatggtctaaaagaatatgcaagtt	59.2	ttccagcttctggctattgttttttt	61.7	60/58*
polyL1Tf_3_FL	cttgcggccgccataataagatgacagactcgaca	60.3	tcaccgtgctgagaagttaca	59.5	60/58*
polyL1Tf_4_FL	cttgcggccgcggatatagttgaaaaagaaaatacagatc	62.1	aaccccagtgttattttctgattc	60.3	60/58*
Donor_2_FL	cttgcggccgcgtggagttggttgcttggat	58.4	aagaacaggctgggttctga	58.4	58/56*
Donor_5_FL	cttgcggccgcggattagaactttttatcagatct	56.6	aaccttcccaccttctggtt	58.4	58/56*
Donor_7_FL	cttgcggccgcagatctcactcacgtgccaat	59.5	ctgggttgtcatcttgttcttt	58.4	60/58*
Donor_3_FL	cttgcggccgcggagagaaacagggtcaaagtg	62.1	ctgtactgggtcccaaggaa	60.5	60/58*
Donor_4_FL	cttgcggccgcgtgtaaaataaaaaatgtcgaggtg	59.2	ccaccctctccattttgtgt	58.4	58/56*
pCEP4_Donor_3_prom	atagcggccgccttacaaatgcaacagttggag	58.4	gggaactgccaaagcaacac	60.5	58**
L1_3ʹUTR + SbfI-site	tctggtggaatcaccatgcc	60.5	atacctgcaggtacatatgcagctagagtcaaga	59.2	58**
pCEP4_L1_G4_region	ataggatccaccggttcaaaagatggcctagtcggc	61.2	tatggatccttaattaatgctataccaaaagtccc	51.4	58/56*
Insertion_2_YY1_fix	cttgcggccgcctattaaaaatttttttctctcggctg	75.8	aagttccttggagtcccgggaccaagatggcgacc	80.1	72**
pCEP4_L1_prom + XhoI + NcoI	tatctcgagctctagaagctgggtaccag	60.5	tatccatggctggtaatctctggagttagtag	60.9	62**
*Amplification with Expand Long Range DNTPack (Roche)
**Amplification with Q5 High-Fidelity 2x Master Mix (New England Biolabs)

### Sheet: L1 sequencing primers
Primer name	Primer sequence (5ʹ to 3ʹ)
mL1_AGT_End_498_F	agatraaaggatggaccatgtaga
mL1_AGT_End_364_R	gactgtgagcatccacttct
mL1_AGT_End_983_R	atatatgcccaggagaggtattg
mL1_AGT_End_1618_R	atgtgaagttccttgatccactta
mL1_AGT_End_2243_R	tgagaagggtgttgtttccctaa
mL1_AGT_End_2865_R	tcttggattcggttagcgagaat
mL1_AGT_End_3504_R	tcctgccgtctactcctctt
mL1_AGT_End_4088_R	gtctcccactattattgtgtgag
mL1_AGT_End_4659_R	gtcgtggaatactttggtttctc
mL1_AGT_End_5254_R	tcttgtattctgttgctgatgct
mL1_AGT_End_5663_R	cgtttrcctttcgccatctgg
mL1_Tf_End_5092_R	ggcccaaaacaggacctttc

### Sheet: Bisulfite sequencing primers
Target	Forward primer sequence (5ʹ to 3ʹ)	Tm (˚C)	Reverse primer sequence (5ʹ to 3ʹ)	Tm (˚C)	Annealing temperature (˚C)
L1_TfI/TfII_monomer	gttgaggtagtattttgtgtgggt	62	ttccaaaaactatcaaattctctaac	58.4	54
L1_TfIII_monomer	ggaaattagtttgaataggttagagggtg	66.2	tcctaaattccaaaaaatcctaaaaccaaa	62.6	54
L1_Gf_monomer	ggtttgagaggtttgtggtatag	60.9	tactctcaccaaaaaaataacc	54.7	54
L1_A_monomer	gggtttgatttggggtataagtt	59.2	ttccactcaccaaaaatcttaaaat	57.6	54
Insertion_2_prom	tttgagtattagaataatatattggtaaaa	58.5	aataaacacctatcctccratcc	59.2 - 60.9	54
Insertion_5_prom	tattgtttattttttttgagaaatagttaa	56.9	ttccaaaaactatcaaattctctaac	58.4	54
Insertion_7_prom	tttttttgatgattaaggatgttga	55.9	ttccaaaaactatcaaattctctaac	58.4	54
polyL1Tf_3_prom	tagtaaggttgtattttttagaggtttttt	61	aaaataacraccrctactactataacttaaa	61.9 - 64.3	52
polyL1Tf_4_prom	ttagtattagattttttaataaaaggaatg	58.5	ctactactataacttaaaccrcctcc	62.9 - 64.6	54
Donor_2_prom	tggttgtttggattaaggtaaaatta	58.4	aatcccaaaccaaaataacgacc	59.2	54
Donor_5_prom	tttttaaattttagaattaagattggttat	56.9	aaaataacraccrctactactataacttaaa	61.9 - 64.3	50
Donor_7_prom	tttgtttaagatgttaatataaggtt	55.2	ctttaacaattcccaaataataca	55	54
Donor_3_prom	tttttgaaatttttaaataataataaaaa	51.9	aaaataacraccrctactactataacttaaa	61.9 - 64.3	50
Donor_4_prom	ttgtatttaaaaatatttggaattttgtgt	58.6	ctcacctattcaaactaatttcctaaattc	63.9	54
Snrpn	aatttgtgtgatgtttgtaattatttgg	59.9	ataaaatacactttcactactaaaatcc	59.9	54

### Sheet: Bisulfite sequencing amplicons
Target	Unconverted amplicon sequence	Amplicon length
		(primers excluded)
L1_TfI/TfII_monomer	CGGGGACAGCCGGCCACCTTCCGGACCGGAGGACAGGTGCCCACCCGGCTGGGGAGGCGGCCTAAGCCACAGCAGCAGCGGTCGCCATCTTGGTCCGGGACCCGCCGAACTTAGGAAATTAGTCTGAACAGGTGAGAGGGTGC	143 bp
L1_TfIII_monomer	CGCCAGAGAACCGGACAGCTTCTGGGACGGGCAGAAGCACAGAGCCGCTGAGGCAGCAGCCTGGGCGGGCCGCAGACAACCGGCCACCATCCGGACCAGAGGACAGGTGTCCGCCTGGCTTGGGAGGCGGCCTCAGCCTCAGCAGCAGCGGTCGCCAT	158 bp
L1_Gf_monomer	GCGCCGGCGGGAGCCTTCTTGGCTCCGGGACTCCGCGGAGGGCAGGCTGCACGGGTGACCGTGTGGAATACAGAGTGCCAGCCGTTTCTGGGACGGGCGAGAGAGTCGCAGAGCTTCTGGGCGGCGCCATCTTAGCTCCAGACAGCCG	148 bp
L1_A_monomer	CCTTCCGCTCGACTCGAGACTCGAGCCCCGGGCTACCTTGCAGCAGAGTCTTGCCCAACACCCGCAAGGGCCCACACGGGACTCCCCACGGG	92 bp
Insertion_2_prom	CACTTCTGACACATCACCATATCTTTGTCTGCCCACCTCTGATGTTTCTCTCATCAGCATAGAAGCATTTATGCTAAAGTCCATACCTCATAGGAGGAGCGGGAGCAGGCCTTGATGTAGTTTGAAATTCTATTAAAAATTTTTTTCTCTCGGCTGGGGAGGCGACCTAAGCCACAGCAGCAGCGGTCGCCATCTTGGTCCGGGACCCGCCGAACTTAGGAAATTAGTCTGAACAGGGGAGAGGGTGCGCCAGAGAACCTGACAGCTTCTGGAACAGGCAGAAGCACAGAGGCGCTGAGGCAGCACCCTGTGTGGGCCGGGGACAGCCGGCCACCTTCC	339 bp
Insertion_5_prom	CTGAATTCCCACACTGGCTCTACTGGTTTATCATTCCACCAGTGGATGAGGGTTTGGTTTCCCTCACCCCCTTATCAGCATCCTTTCTCCTTTGTTTTCTTGGTAAAAGACATTCTGACACTTTTGTTTCACCTTGTTTGTCTTGTCGATACAGCTTATCACTATCTATGCCTGACTAGCCAGATCTCACTGTGAACATCAGGCTGGTCTTGAGTTTATAACAATTCTCTTGCCTGCCTCTGCTTCCTGAATACTATGATTCTAGGCATGCCACACAGATTTTGTACTATAGGAAAACAAAGAAAAAATACTTCAAGATATAAGCATATGGCAGATTTTTGTAAGATATCTTAGTAGACAAGAAAATAACAGCGGGGACAGCCGGCCACCTTCCGGACC…	515 bp
Insertion_7_prom	ACATTTTTTTAGGTGCTTCTCAGCTATTCGGTATTGAAGATGCTCCAACATGTAATAAGGACACATGCTCCATTACGTTCATAGCAGCCTTGTTTACAATAGCCAGAAGCGATCTTGGTCCGGGACCCGCCGAACTTAGGAAATTAGTCTGAACAGGTGAGAGGGTGCGCCAGAGAACCTGACAGCCTCTGGAACAGGCAGAAGCACAGAGGGGCTGAGGCAGCACCCTGTGTGGGCCGGGGACAGCCGGCCACCTTCCAAACCGGAGGACAGGTGCCCGCCCGGCTGGGGAGGCGGCCTAAGCCACAGCAGCAGCGGTCGCCATCTTGGTCCGAGACCCGCCGAACTTAGGAAATTAGTCTGAACAGGTGAGAGGGTGCG	381 bp
polyL1Tf_3_prom	AAACCCAGGCAACAGCCCCACTGTTCAAATACATGAGCCTTTGAGGGACATTTGTATTCAGAACACCTTTGAGCTTGGTGCTTCTGTAATCTTGAAGGATACTTGGCAGAAAGAGATGGTTTATGAGTAATGTCATAATAAGATGACAGACTCGACAGCAGCAGCGGTCGCCATCTTGGTCCGGGACCCGCCGAACTTAGGAAATTAGTCTGAACAGGTGAGAGGGTGCGCCAGAGAACCTGACAGCCTCTGGAACAGGCAGAAGCACAGAGGGGCTGAGGCAGCACCCTGTGTGGGCCGGGGACAGCCAGCCACCTTCCGGACCGGAGAACAGGTGCCCGCCCGGCTGGGGAGGCGA	358 bp
polyL1Tf_4_prom	TTAAGTAATTCCATAGGCAAACTATATTTGCAGTCAAATTTTAAATTAAATGGGGATATAGTTGAAAAAGAAAATACAGATCTTGGTCCGGGACCCGCCGAACTTAGGAAATTAGTCTGAACAGGTGAGAGGGTGCGCCAGAGAACCTGACAGCTTCTGGAACAGGCGGAAGCACAGAGGCGCTGAGGCAGCACCCTTTGTGGGTCGGGGACAGCCAGCCACCGTCCGGACCGGAGGACAGGTGCCCGTCCGGCTGG	257 bp
Donor_2_prom*	ATAGACTTCAAAGAGGTTTAAAAAGTGTATTTAACTCTCTAATTCTCATCAAAGCTAAAGGTGTTTTTTTCATCTGAAGTAGCCCTCCTCTAAAATGTATTGTGAGTTGGTCCGAGACCCGCCGAACTTAGGAAATTAGTCTGAACAGGTGAGAGGGTGCGCCAGAGAACCTGACAGCTTCTGGAACAGGCAGAAGCACAGAGGCGCTGAGGCAGCACCCTGTGTGGGCCGGGGACAGCCGGCCACCTTCCGGACCGGAGGACAGGTGCCCACCCAGCTGGGGAGGCGGCCTAAGCCACAGCAGCAGCGGTCGCCATCTTGGTCCGGGACCCGCCGAATTTAGGAAATTAGTCTGAACAGGTGAGAGGGTGCGCCAGAGAACCTGACAGCCTCTGGAAC…	795 bp
Donor_5_prom	ATCAGTCCAATATTTATCAGGACATAACTATTCAACTTCTAAGGATTAGAACTTTTTATCAGATCTTGGTCCGGGACCCGCCGAACTTAGGAAATTAGTCTGAACAGGTGAGAGGGTGCGCCAGAGAACCTGACAGCTTCTGGAACAGGCGGAAGCACAGAGGCGCTGAGGCAGCACCCTGTGTGGGCCGGGGACAGCCGGCCACCTTCCGGACCAGAGGACAGGTGCCCACCCGGCTGGGGAGGCGG	248 bp
Donor_7_prom	CGGCTGGGGAGGCGGCCTAAGCCACAGCAGCAGCGGTCGCCATCTTGGTCCGAGACCCGCCGAACTTAGGAAATTAGTCTGAACAGGTGAGAGGGTGCGCCAGAGAACCTGACAGCTTCTGGAACAGGCAGAGGCACAGAGGCGCTGAGGCAGCACCCTGTGTGGGCCGGGGACAGCCGGCCACCTTCCGGACCGGAGGACAGGTGCCCGCCCGGCTGGGGAGGCGACCTAAGCCACAGCAGCAGCGGTCGCCATCTTGGTCCGGGACCCGCCGAACTTAGGAAATTAGTCTGAACAGGTGAGAGGGTGCGCCAGAGAACCTGACAGCCTCTGGAACAGGCAGAAGCACAGAGGGGCTGAGGCAGCACCCTGTGTGGGCCGGGGACAGCCGGCCACCTT…	733 bp
Donor_3_prom	AGATTTCAACTTCCAGCAGACCTTACAAATGCAACAGTTGGAGGAAATTAGTCTGAACAGGTGAGAGGGTGCGCCAGAGAACCTGACAGCTTCTGGAACAGGCGGAAGCACAGAGGCGCTGAGGCAGCACCCTTTGTGGGCCGGGGACAGCCGGCCACCTTCCGGACCAGAGGACAGGTGCCCACCCGGCTGGGGAGGCGG	201 bp
Donor_4_prom	AAAATAAAAAATGTCGAGGTGAGAGGGTGCGCCAGAGAACCTGACAGTCTCTGGAACAGGCAGAAGCACAGAGGGGCTGAGGCAGCACCCTGTGTGGGCCGGGGACAGCCGGCCACCTTCCGGACCAGAGGACAGGTGCCCACCCGGCTGGGGAGGCGGCCTAAGCCACAGCAGCAGCGGTCGCCATCTTGGTCCGGGACCCGCC	205 bp
Snrpn	GAGCAATTTTTTTAAAAAATTAAATGTATTTAGTAATAGGCAATTATATCCATTATTCCAGATTGACAGTGATTTTTTTTTAAATACACGCTCAAATTTCCGCAGTAGGAATGCTCAAGCATTCCTTTTGGTAGCTGCCTTTTGGCAGGACATTCCGGTCAGAGGGACAGAGACCCCTGCATTGCGGCAAAAATGTGCGCATGTGCAGCCATTGCCTGGGACGCATGCGTAGGGAGCCGCGCGACAAACCTGAGCCATTGCGGCAAGACTAGCGCAGAGAGGAGAGGGAGCCGGAGATGCCAGACGCTTGGTTCTGAGGAGTGATTTGCAACGCAATGGAGCGAGGAAGGTCAGCTGGGCTTGT	364 bp

### Sheet: PromethION sequencing stats
PromethION (Oxford Nanopore Technologies) sequencing statistics for samples from three mESC differentiation time points (mESCs_d0, EBs_d3 and differentiated _d21).
Sample Type	Sample Name	Sample ID	Flowcell ID	Yield (Gbp)	N50 (Kbp)
undifferentiated mESCs in serum+LIF	mESCs_d0	PLPN052962	PAE51561	65.3 Gb	11.86 Kb
embryoid bodies on day 3 of suspension culture	EBs_d3	PLPN053962	PAE70618	59.47 Gb	10.23 Kb
completely differentiated cells on day 21	differentiated_d21	PLPN054962-3	PAE49950	41.38 Gb	9.41 Kb
